# Systematics of the fleshy-fruited Sonerileae (Melastomataceae)

**DOI:** 10.1101/2024.03.03.582138

**Authors:** J. Peter Quakenbush, Luo Chen, Darin S. Penneys, Todd J. Barkman, Ying Liu, Deepthi Yakandawala, Marie-Claire Veranso-Libalah, Gudrun Kadereit

## Abstract

With approximately 1080 species, Sonerileae is the second largest tribe in the Melastomataceae. Approximately 40% of Sonerileae species belong to fleshy-fruited genera (*Catanthera*, *Heteroblemma*, *Kendrickia*, *Medinilla*, *Pachycentria*, and *Plethiandra*). Relatively few species, especially of the fleshy-fruited taxa, have been sampled for phylogenetic study. Consequently, there is huge uncertainty resulting in many unanswered questions about their evolutionary history, including the monophyly of the largest genus, *Medinilla*. In this study, the phylogeny of the fleshy-fruited Sonerileae was reconstructed using 385 nuclear and 81 plastid protein-coding loci recovered from target capture. Our study revealed that the fleshy fruited Sonerileae are polyphyletic and belong to three lineages. *Kendrickia* is sister to an Afrotropical endemic clade. *Heteroblemma* and *Catanthera* belong to a second clade and are most closely related to some *Phyllagathis* and *Driessenia* species. *Medinilla* forms a third clade, and includes *Pachycentria* and *Plethiandra*. Within *Medinilla*, fifteen clades are identified and characterized. To make *Medinilla* monophyletic, the genus is redefined to include *Pachycentria* and *Plethiandra*. Major lineages identified within *Medinilla* lay the groundwork for an infrageneric classification system. Areas of the phylogenetic tree with high conflict or weak sampling are identified to aid further studies in the tribe.
