## Supplementary Table S1 for "Systematics of the fleshy-fruited Sonerileae (Melastomataceae)"

### Sheet: This study
Lab Code	Taxon	Collector	Collection number	Herbarium	Locality	SRA accession	Note
CATAKERI_223	Catanthera keris Veldkamp	T. Fatisa	223	L	Halmahera, Indonesia
CATPIL_126	Catanthera pilosa M.P.Nayar	Clausing, G.	126	MJG	Sabah, Malaysia
CSP_2541	Catanthera sp. nov.	Penneys, D.S.	2541	BRIT	Sabah, Malaysia
FFORD_16335	Fordiophyton faberi Stapf	Ge, Bin-Jie et al.	16335	CSH	Zhejiang, China
Halt_228	Heteroblemma alternifolium (Blume) Cámara-Leret, Ridd.-Num. & Veldkamp	Nuraliev, M.	2228	MW	Vietnam
Halt_2490	Heteroblemma alternifolium (Blume) Cámara-Leret, Ridd.-Num. & Veldkamp	Penneys, D.S.	2490	BRIT	Sabah, Malaysia
Hcle_1655	Heteroblemma clemensiae Cámara-Leret	Nuraliev, M.	1655	MW	Vietnam
KEN_WALKERI	Kendrickia walkeri Hook.f.	Yakandawala, D. & Gopallawa, B	KED01	PDA	Sri Lanka
Macu_2512	Medinilla acutialata Pócs & Khoi	Nuraliev, M.	2512	MW	Vietnam
MSP	Medinilla aff. annulata	Bouman, Roderick	Living materal, accession nr. HBL 20120209	Hortus Botanicus Leiden	cultivated; likely orig. Mindoro, Philippines
MMALI_1351	Medinilla aff. malindangensis	PLSPH	1351	CMUH, BRIT	Mindanao, Philippines
MELME_1205	Medinilla aff. pendula Merr.	PLSPH	1205	CMUH, BRIT	Mindanao, Philippines
MSP_1258	Medinilla aff. pendula Merr.	PLSPH	1258	CMUH, BRIT	Mindanao, Philippines
MTEYS_1247	Medinilla aff. teysmannii Miq.	PLSPH	1247	CMUH, BRIT	Limbawon, Mindanao, Philippines
MTEYS_1255	Medinilla aff. teysmannii Miq.	PLSPH	1255	CMUH, BRIT	Mindanao, Philippines
MANIS_10815	Medinilla anisophylla Merr.	SITW	10815	TNM	Vanikolo, Solomon Islands
Mapo_665	Medinilla apoensis C.B.Rob.	PLSPH	665	CMUH, BRIT	Mindanao, Philippines
Marf_9755	Medinilla arfakensis Baker f.	SITW	9755	TNM	Guadalcanal, Solomon Islands
MASTR_47	Medinilla astronioides Triana	Quakenbush, J.P.	47	LBC	Luzon, Philippines
Mbak_813	Medinilla bakeriana Mansf.	James, S.A.	813	BISH, CAS, M	Morobe, Papua New Guinea
MBALL_185	Medinilla balls-headleyi F.Muell.	Quakenbush, J.P.	185; living material, accession nr. 1988-0073	Marie Selby Botanical Gardens	cultivated; orig. Australia
MSP_1204	Medinilla banahaensis Elmer	PLSPH	1204	CMUH, BRIT	Mindanao, Philippines
MBANA_2743	Medinilla banahaensis Elmer	Fernando, E.S.	2743	CAS	Luzon, Philippines
MEDIMICR_271	Medinilla baronii Baker	Ramahenina, J. A. et. al.	271	MO	Madagascar
MHUMB_3689	Medinilla baronii Baker	Ravelonarivo	3689	MO	Madagascar
MMICR_1910	Medinilla baronii Baker	Bernard	1910	MO	Madagascar
MMICR_7620	Medinilla baronii Baker	Antilahimena, P.	7620	MO	Madagascar
MMICR_8460	Medinilla baronii Baker	Antilahimena, P.	8460	MO	Madagascar
MMICR_8757	Medinilla baronii Baker	Antilahimena, P.	8757	MO	Madagascar
Mcal_9612	Medinilla calliantha Merr. & L.M.Perry	SITW	9612	TNM	Guadalcanal, Solomon Islands
MCALL_5653	Medinilla calliantha Merr. & L.M.Perry	SITW	5653	TNM	Isabel, Solomon Islands
Mcau_1709	Medinilla cauliflora Hemsl.	SITW	1709	TNM	Kolombangara, Solomon Islands
Mcep_10138	Medinilla cephalantha Merr. & L.M.Perry	SITW	10138	TNM	Malaita, Solomon Islands
MHUMB_332	Medinilla cf. ambrensis Jum. & H.Perrier	Rakotonirina	332	MO	Madagascar
Mcer_229	Medinilla cf. annulata C.B.Rob.	James, S.A.	229	BISH, M	New Britian, Papua New Guinea
MBASA_316	Medinilla cf. basaltarum Jum. & H.Perrier	Martial	316	MO	Madagascar
MOBLO_2054	Medinilla cf. bigradata H.Perrier	Bernard	2054	MO	Madagascar
MINTE	Medinilla cf. campanulata Jum. & H.Perrier		Living materal, accession nr. 1967/0301-1	Munich Botanical Garden	cultivated; orig. Madagascar
Msp_1449	Medinilla cf. decaryi H.Perrier	Newman, M.F.	1449	E	cultivated; orig. Madagascar
MKINA_2449	Medinilla cf. kinabaluensis Regalado	Penneys, D.S.	2449	BRIT	Sabah, Malaysia
MALBI_2993	Medinilla cf. leptophylla Baker	Ravelonarivo	2993	MO	Madagascar
MLOPH_443	Medinilla cf. lophoclada Baker	Razafindraibe	443	MO	Madagascar
MPARV_7723	Medinilla cf. masoalensis Jum. & H.Perrier	Antilahimena, P.	7723	MO	Madagascar
MRUBE_3886	Medinilla cf. masoalensis Jum. & H.Perrier	Ravelonarivo	3886	MO	Madagascar
MMAND_4086	Medinilla cf. oblongifolia Cogn.	Ravelonarivo	4086	MO	Madagascar
MPOLI_SN	Medinilla cf. polillensis C.B.Rob.	Elias, A.	s.n.		Luzon, Philippines
MPTER_2540	Medinilla cf. pterocaula Blume	Penneys, D.S.	2540	BRIT	Sabah, Malaysia
MOBLO_8438	Medinilla cf. rubrinervia Jum. & H.Perrier	Antilahimena, P.	8438	MO	Madagascar
MOBLO_8492	Medinilla cf. rubrinervia Jum. & H.Perrier	Antilahimena, P.	8492	MO	Madagascar
MSURI_1407	Medinilla cf. surigaoensis Regalado	PLSPH	1407	CMUH, BRIT	Camiguin, Philippines
MTRIA_1470	Medinilla cf. triangularis Jum. & H.Perrier	Bernard	1470	MO	Madagascar
MBASA_315	Medinilla cf. tuberosa Jum. & H.Perrier	Martial	315	MO	Madagascar
MPHIL	Medinilla cf. venosa (Blume) Blume	Quakenbush, J.P.	55		Luzon, Philippines
MCHER_298	Medinilla chermezonii H.Perrier	Ramahenina	298	MO	Madagascar
MCHER_8462	Medinilla chermezonii H.Perrier	Antilahimena, P.	8462	MO	Madagascar
MEDICHER_8570	Medinilla chermezonii H.Perrier	Antilahimena, P. et. al.	8570	MO	Madagascar
Mcle_1049	Medinilla clementis Merr.	PLSPH	1049	CMUH, BRIT	Mindanao, Philippines
MCOMP_2303	Medinilla compressicaulis Merr.	Penneys, D.S.	2303	CAS	Mindanao, Philippines
Mcon_2172	Medinilla congesta Merr.	PLSPH	2172	CMUH, BRIT	Negros, Philippines
Mcop_1009	Medinilla copelandii Merr.	PLSPH	1009	CMUH, BRIT	Marilog, Mindanao, Philippines
MCORDA_2750	Medinilla cordata Merr.	Fernando, E.S.	2750	CAS	Luzon, Philippines
MCORI_58	Medinilla coriacea Merr.	Quakenbush, J.P.	58	LBC	Luzon, Philippines
MED_CUNEATA	Medinilla cuneata (Thwaites) K.Bremer & Lundin	Yakandawala, D. & Gopallawa, B	MED02	PDA	Sri Lanka
MDISP	Medinilla disparifolia C.B.Rob.	Quakenbush, J.P.	52	LBC	Luzon, Philippines
MELEG_2306	Medinilla elegans Elmer	Penneys, D.S.	2306	CAS	Mindanao, Philippines
Meng_2739	Medinilla engleri Gilg	Lovett, J.	2739	M	Tanzania
Merp_9083	Medinilla erpetina Triana	SITW	9083	TNM	Malaita, Solomon Islands
MERYT_1085	Medinilla erythrotricha Elmer	PLSPH	1085	CMUH, BRIT	Mindanao, Philippines
Matt_2759	Medinilla erythrotricha Elmer	PLSPH	2759	CMUH, BRIT	Mindanao, Philippines
Mgri_1432	Medinilla griffithii C.B.Clarke	Little, D. et al.	1432	NY	Myanmar
Mhal_2633	Medinilla halogeton S.Moore	SITW	2633	TNM	Choiseul, Solomon Islands
MHIMA_1908	Medinilla himalayana Hook.f. ex Triana	Armstrong, K.A. et al.	1908	NY	Myanmar
Mhom_2441	Medinilla homoeandra (Stapf) M.P.Nayar	Penneys, D.S.	2441	BRIT	Sabah, Malaysia
MMACR_7591	Medinilla macrophylla Blume	SFC	7591	SFC, SING	Sarawak, Malaysia
Mcoc_198	Medinilla maidenii F.Muell.	Quakenbush, J.P.	198; living material, accession nr. 2002-0198	Marie Selby Botanical Gardens	Western New Guinea, Indonesia
MEDIMANN_3834	Medinilla mannii Hook.f.	Carvalho	3834	BR	Equatorial Guinea
MMANN_473	Medinilla mannii Hook.f.	Hafashimana	473	K	Uganda?
MCORD_2942	Medinilla masoalensis Jum. & H.Perrier	Ravelonarivo	2942	MO	Madagascar
MMEDI	Medinilla medinilliana (Gaudich.) ex Fosberg & Sachet	Peck, N.M.	s.n.	GUAM	Guam
MMEGA_57	Medinilla merrittii Merr.	Quakenbush, J.P.	57	LBC	Luzon, Philippines
MMINI_SN	Medinilla miniata Merr.	Luther, H.E.	s.n.	SEL	Luzon, Philippines
MMORT_10123	Medinilla mortonii Hemsl.	SITW	10123	TNM	Malaita, Solomon Islands
MMULT	Medinilla multialata Quisumb. & Merr.	PLSPH	926	CMUH, BRIT	Camiguin, Philippines
Mmyr_40	Medinilla multiflora Merr.	Quakenbush, J.P.	40	LBC	Luzon, Philippines
MCAMI_920	Medinilla multiflora Merr.	PLSPH	1441	CMUH, BRIT	Camiguin, Philippines
MMYRT_59	Medinilla myrtiformis (Naudin) Triana	Quakenbush, J.P.	59	LBC	Luzon, Philippines
Mnan_2628	Medinilla nubicola Ohwi	Nuraliev, M. & Vislobokov	2628	MW	Vietnam
MED_FENGII	Medinilla nubicola Ohwi	Edinburgh Taiwan Expedition (1993)	308	E	Taiwan
Mpac_2745	Medinilla pachygona C.B.Rob.	Fernando, E.S.	2745	CAS	Luzon, Philippines
MGUIT_13	Medinilla pendula Merr.	JTA & ZDM	13	LBC	Sibuyan, Philippines
MPEND_1051	Medinilla pendula Merr.	PLSPH	1051	CMUH, BRIT	Mindanao, Philippines
Mpol_1500	Medinilla polillensis C.B.Rob.	PLSPH	1500	CMUH, BRIT	Negros, Philippines
MQUADRIA_7579	Medinilla quadrialata Ohwi ex Regalado	SFC	7579	SFC, SING	Sarawak, Malaysia
Mqua_10139	Medinilla quadrifolia (Blume) Blume	SITW	10139	TNM	Malaita, Solomon Islands
MQUAD_1577	Medinilla quadrifolia (Blume) Blume	Brownless, P.	1577	E	Papua New Guinea
MRADICAN_44	Medinilla quadrifolia (Blume) Blume	Quakenbush, J.P.	44	LBC	Luzon, Philippines
MRADI_2192	Medinilla radicans (Blume) Blume	Penneys, D.S.	2192	CAS	Vietnam
MRADI_1360	Medinilla radiciflora Quisumb. & Merr.	PLSPH	1360	CMUH, BRIT	Mindanao, Philippines
MRHOD_319	Medinilla rhodorhachis Baker f.	James, S.A.	319	BISH, CAS, M	Papua New Guinea
MROBI_1101	Medinilla robinsonii Elmer	PLSPH	1101	CMUH, BRIT	Mindanao, Philippines
MRUBE_432	Medinilla rubescens Merr. & L.M.Perry	SITW	432	TNM, TAIF	Guadalcanal, Solomon Islands
MRUBI_3970	Medinilla rubicunda (Jack) Blume	Armstrong, K.A. et al.	3970	NY	Myanmar
Mrub_732	Medinilla rubiginosa Cogn.	James, S.A.	732	BISH, LAE, CAS, M	Morobe, Papua New Guinea
MINVO_2650	Medinilla setigera (Blume) Miq.	Fernando, E.S.	2650	CAS	Luzon, Philippines
MCOGN_1133	Medinilla setigera (Blume) Miq.	PLSPH	1133	CMUH, BRIT	Mindanao, Philippines
MERIC	Medinilla sp.		Living materal, accession nr. 1967/0366-1	Munich Botanical Garden	cultivated; orig. Madagascar
Msp_116	Medinilla sp.	James, S.A.	116	BISH	Morobe, Papua New Guinea
Mtey_61	Medinilla sp.	James, S.A.	61	BISH, LAE	West New Britian, Papua New Guinea
MEDISQUI_7287	Medinilla squillula Veldkamp	P. P. Lowry II & P. B. Phillipson	7287	MO	Indonesia
Msuc_190	Medinilla succulenta (Blume) Blume	Quakenbush, J.P.	190; living material, accession nr. 2015-0378	Marie Selby Botanical Gardens	Malaysia
MTERN_42	Medinilla ternifolia Triana	Quakenbush, J.P.	42	LBC	Luzon, Philippines
Mtey_192	Medinilla teysmannii Miq.	Quakenbush, J.P.	192		Luzon, Philippines
MTHER_1331	Medinilla theresae Fernando	PLSPH	1331	CMUH, BRIT	Mindanao, Philippines
Mumb_2275	Medinilla umbrina Elmer	Penneys, D.S.	2275	CAS	Mindanao, Philippines
MVAGA_1662	Medinilla vagans Merr. & L.M.Perry	SITW	1622	TNM	Kolombangara, Solomon Islands
MVENO_61	Medinilla venosa (Blume) Blume	Quakenbush, J.P.	61	LBC	Luzon, Philippines
Mven_69568	Medinilla venusta King	Davis, P.H.	69568	E	Pahang, Malaysia
MWHIT_2810	Medinilla whitfordii Merr.	Fernando, E.S.	2810	CAS	Luzon, Philippines
Pcon_1576	Pachycentria constricta (Blume) Blume	Brownless, P.	1576	E	Sabah, Malaysia
Ppul_194	Pachycentria pulverulenta (Jack) Clausing	Quakenbush, J.P.	194		cultivated; orig. unknown		The original plant came to Tropiflora as a weed on a shipment of Platyceriums from Laos. The Platyceriums may have come from elsewhere, e.g., Indonesia, New Guinea, Malaysia, and the Philippines
Pvar_79	Pachycentria varingaefolia Blume	Barber, S.	79	E	Sumatra, Indonesia
PCAVA_14177	Phyllagathis cavaleriei Guillaumin	Su, Xiang-Xiu	14177	CSH	Fujian, China
PFENG_8129	Phyllagathis fengii C.Hansen	Wang, Zheng-Wei et al.	8129	CSH	Yunnan, China
PHOOK_2463	Plethiandra hookeri Stapf	Penneys, D.S.	2463	BRIT	Sabah, Malaysia
SNEPA_14008	Sarcopyramis napalensis Wall.	Su, Xiang-Xiu	14008	CSH	Fujian, China
BSINE_2678	Tashiroea sinensis Diels	Ge, Bin-Jie et al.	2678	CSH	Zhejiang, China

### Sheet: Zhou et al. (2022)
Sample name	Taxon	Voucher	Locality	Genbank plastome accession	SRA accession
Am	Amphiblemma cymosum Naudin		Kew	OL813705	SRR26639412
L698	Anerincleistus bracteatus C.Hansen	Zhou et al. 698 (SYS)	Sarawak, Malaysia	MK994899	SRR26639365
M20	Anerincleistus dispar Cogn.	Zhou et al. M20 (SYS)	Sabah, Malaysia	MK994910	SRR26639432
L699nn	Anerincleistus macrophyllus Bakh.f.	Zhou et al. 699 (SYS)	Sarawak, Malaysia	OL813731	SRR26639361
L675	Anerincleistus sertuliferum (Cogn.) J.F.Maxwell	Zhou et al. 675 (SYS)	Sarawak, Malaysia	MK994888	SRR26639441
820	Aschistanthera cristanthera C.Hansen	Liu et al. 826 (SYS)	Kon Tum, Vietnam	OL813688	SRR26639440
LGH	Barthea barthei (Hance ex Benth.) Krasser	Y.C. Cai s.n. (SYS)	Shenzhen, China	MK994907	SRR26639404
L613	Blastus auriculatus Y.C.Huang	Liu 613 (SYS)	Hekou, Nanxi, China	MK335944	SRR26639403
L805	Blastus borneensis Cogn. ex Boerl.	Liu et al. 806 (SYS)	Nam Đông, Vietnam	OL813683	SRR26639402
L446	Blastus cochinchinensis Lour.	Liu 446 (SYS)	Fengkai, Guandong, China	MK994909	SRR26639401
634	Bredia hirsuta Blume	Liu 634 (SYS)	Okinawa, Japan	MK994872	SRR26639400
L764	Bredia hispida J.H.Dai & Ying Liu	Liu 764 (A, PE, SYS)	Xuyong, Sichuan, China	OL813735	SRR26639399
L544	Bredia longiloba (Hand.-Mazz.) Diels	Liu 544 (SYS)	Zixi, Jiangxi, China	MK994825	SRR26639398
L486	Bredia longiradiosa C.Chen ex Govaerts	Liu 486 (SYS)	Longzhou, Guangxi, China	MK994807	SRR26639397
L612	Bredia velutina Diels	Liu 612 (SYS)	Jinping, Yunnan, China	MK994859	SRR26639395
L596	Cyphotheca montana Diels	Liu 596 (SYS)	Jinping, Yunnan, China	MK994852	SRR26639394
L656	Dalenia sarawakensis (M.P.Nayar) Karton.	Zhou et al. 656 (SYS)	Sabah, Malaysia	OL813723	SRR26639443
CWL696	Diplectria divaricata (Willd.) Kuntze	C.W. Lin 696 (TAIF)	Sabah, Malaysia	OL813710	SRR26639442
601	Dissochaeta gracilis Blume	Fan 15704 (SYS)	Java, Indonesia	MK994855	SRR26639396
M26	Driessenia axantha Korth.	Zhou et al. M26 (SYS)	Kuching, Malaysia	OL813740	SRR26639393
L657n	Driessenia glanduligera Stapf	Zhou et al. 657 (SYS)	Sabah, Malaysia	MK994879	SRR26639392
t659	Driessenia phasmolacuna C.W.Lin	C.W. Lin 659 (TAIF)	Sarawak, Malaysia	MK994923	SRR26639391
L441	Fordiophyton breviscapum (C.Chen) Y.F.Deng & T.L.Wu	Liu 441 (SYS)	Ruyuan, Guangdong, China	MK994788	SRR26639390
L480	Fordiophyton faberi Stapf	Liu 480 (SYS)	Pingnan, Guangxi, China	MK994805	SRR26639389
L432	Fordiophyton peperomiifolium (Oliv.) C.Hansen	Liu 432 (SYS)	Qingyuan, Guangdong, China	MK994785	SRR26639388
L826	Fordiophyton phamhoangii (V.T.Pham, V.T.Chinh & Ranil) T.V.Do & Ying Liu	Liu et al. 820 (SYS)	Đại Lộc,Vietnam	OL813693	SRR26639387
L513	Fordiophyton repens Y.C.Huang ex C.Chen	Liu 513 (SYS)	Pingbian, Yunnan, China	MK994815	SRR26639386
L3725	Gravesia laxiflora (Naudin) Drake	Wang 3725 (IBSC)	Madagascar	OL813718	SRR26639384
L3748	Gravesia rosea (Cogn.) H.Perrier	Wang 3748 (IBSC)	Madagascar	OL813719	SRR26639383
L3761	Gravesia subglobosa H.Perrier	Wang 3761 (IBSC)	Madagascar	OL813720	SRR26639382
L825	Heteroblemma bisetosum (Bakh.f.) Cámara-Leret	Liu et al. 825 (SYS)	Kon Tum, Vietnam	OL813692	SRR26639381
L841	Heteroblemma serpens (Stapf) Cámara-Leret, Ridd.-Num. & Veldkamp	Liu et al. 842 (SYS)	Bi doup Nui Ba, Vietnam	OL813702	SRR26639379
L671	Heteroblemma serpens (Stapf) Cámara-Leret, Ridd.-Num. & Veldkamp	Liu 671 (SYS)	Sarawak, Malaysia	MK994886	SRR26639380
794	Kerriothyrsus tetrandrus (Nayar) C.Hansen	Liu et al. 794 (SYS)	Vu Quang, Vietnam	OL813681	SRR26639378
687	Macrolenes pachygyna (Korth.) M.P.Nayar	Zhou et al. 687 (SYS)	Sarawak, Malaysia	MK994894	SRR26639385
L663n	Medinilla amplectens Regalado	Zhou et al. 663 (SYS)	Sabah, Malaysia	MK994882	SRR26639377
L658	Medinilla beamanii Regalado	Zhou et al. 658 (SYS)	Sabah, Malaysia	MK994880	SRR26639375
CWL682	Medinilla cf. rubicunda (Jack) Blume	C.W. Lin 682 (TAIF)	Sarawak, Malaysia	OL813708	SRR26639368
CWL697	Medinilla eximia (Jack) Blume	C.W. Lin 697 (TAIF)	Sabah, Malaysia	OL813711	SRR26639372
L500	Medinilla nubicola Ohwi	Liu 500 (SYS)	Malipo, Yunnan, China	MK994809	SRR26639373
L589	Medinilla petelotii Merr.	Liu 589 (SYS)	Malipo, Yunnan, China	MK994847	SRR26639376
CWL698	Medinilla rubicunda (Jack) Blume	C.W. Lin 698 (TAIF)	Sabah, Malaysia	OL813712	SRR26639371
T640	Nephoanthus prostratus (C.Hansen) C.W.Lin & T.C.Hsu	C.W. Lin 640 (TAIF)	Gia Lai Province, Vietnam	MK994919	SRR26639421
Opisthocentra_clidemioides	Opisthocentra clidemioides Hook.f.	M.K. Caddah 578 (NY, UPCB)		KX826828	SRR26639439
793	Oxyspora balansae (Cogn.) J.F.Maxwell	Liu et al. 793 (SYS)	Tam Dao, Vietnam	OL813680	SRR26639434
M44	Oxyspora bullata (Griff.) J.F.Maxwell (=Allomorphia malaccensis Ridl.)	Zhou et al. M44 (SYS)	Kuala Lumpur, Malaysia	OL813742	SRR26639437
L523	Oxyspora paniculata DC.	Liu 523 (SYS)	Malipo, Yunnan, China	MK994819	SRR26639436
L681	Oxyspora sp.	Zhou et al. 681 (SYS)	Sarawak, Malaysia	MK994891	SRR26639438
718	Oxyspora urophylla (Diels) Y.M.Shui	Liu 718 (SYS)	Jinping, Yunnan, China	MK994903	SRR26639423
L599	Phyllagathis cavaleriei Guillaumin	Liu 599 (SYS)	Hongya, Sichuan, China	MK994854	SRR26639435
L624	Phyllagathis cymigera C.Chen	Liu 624 (SYS)	Malipo, Yunnan, China	MK994864	SRR26639433
L554	Phyllagathis elattandra Diels	Liu 554 (SYS)	Guiping, Guangxi, China	MK994830	SRR26639431
L507	Phyllagathis erecta (S.Y.Hu) C.Y.Wu ex C.Chen	Liu 507 (SYS)	Malipo, Yunnan, China	MK994811	SRR26639430
PS	Phyllagathis griffithii King	W.L. Ng s.n. (SYS)	Malaysia	OL813744	SRR26639429
LM49	Phyllagathis hispida King	Zhou et al. M49 (SYS)	Kuala Lumpur, Malaysia	MK994783	SRR26639428
L582	Phyllagathis hispidissima (C.Chen) C.Chen	Liu 582 (SYS)	Xinyi, Guangdong, China	MK994844	SRR26639414
t667	Phyllagathis lii C.W.Lin, Chien F.Chen & T.Y.A.Yang	C.W. Lin 667 (TAIF)	Sarawak, Malaysia	MK994924	SRR26639427
L688	Phyllagathis longifolia (Cogn.) J.F.Maxwell	Zhou et al. 688 (SYS)	Sarawak, Malaysia	OL813673	SRR26639426
L838	Phyllagathis megalocentra C.Hansen	Liu et al. 840 (SYS)	Bi doup Nui Ba, Vietnam	OL813699	SRR26639425
L447	Phyllagathis melastomatoides (Merr. & Chun) W.C.Ko	Liu 447 (SYS)	Lingshui, Hainan, China	MK994914	SRR26639424
T567a	Phyllagathis osmantha (M.P.Nayar) Cellin. = Cyanandrium osmanthus M.P.Nayar	C.W. Lin 567 (TAIF)	Sarawak, Malaysia	MK994915	SRR26639422
M50	Phyllagathis rotundifolia (Jack) Blume	Zhou et al. M50 (SYS)	Kuala Lumpur, Malasysia	MK994912	SRR26639420
L679	Phyllagathis rufa (Stapf) Cellin. = Cyanandrium rufum Stapf	Zhou et al. 679 (SYS)	Sarawak, Malaysia	MK994890	SRR26639419
722	Phyllagathis tentaculifera C.Hansen	Liu 722 (SYS)	Jinping, Yunnan, China	MK994782	SRR26639418
M43	Phyllagathis tuberculata King	Zhou et al. M43 (SYS)	Kuala Lumpur, Malasysia	OL813741	SRR26639417
B2567	Phyllagathis tuberosa (C.Hansen) Cellin. & S.S.Renner = Tylanthera tuberosa C.Hansen	J. Wai 2567 (PSU)	Ubon Ratcharhani, Thailand	OL813706	SRR26639416
L686	Phyllagathis wallacei C.W.Lin, Chien F.Chen & T.Y.A.Yang	Zhou et al. 686 (SYS)	Sarawak, Malaysia	MK994781	SRR26639415
714	Plagiopetalum esquirolii (H.Lév.) Rehder	Liu 714 (SYS)	Malipo, Yunnan, China	OL813675	SRR26639413
CWL681	Plethiandra robusta (Cogn.) Nayar	C.W. Lin 681 (TAIF)	Sarawak, Malaysia	OL813707	SRR26639370
L837	Poilannammia allomorphioidea C.Hansen	Liu et al. 837 (SYS)	Bi doup Nui Ba, Vietnam	OL813698	SRR26639411
L618	Pseudodissochaeta septentrionalis (Smith) Nayar	Liu 618 (SYS)	Malipo, Yunnan, China	MK994778	SRR26639374
L581	Sarcopyramis napalensis Wall.	Liu 581 (SYS)	Zhangjiajie, Hunan, China	MK994843	SRR26639410
L454	Scorpiothyrsus erythrotrichus (Merr. & Chun) H.L.Li	Liu 454 (SYS)	Ledong, Hainan, China	MK994794	SRR26639409
682	Sonerila obliqua Korth.	Zhou et al. 682 (SYS)	Sarawak, Malaysia	OL813672	SRR26639408
L668B	Sonerila pulchella Stapf	Zhou et al. 668 (SYS)	Sabah, Malaysia	MK994884	SRR26639407
L683	Sonerila velutina Cogn.	Zhou et al. 683 (SYS)	Sarawak, Malaysia	MK994892	SRR26639406
L524	Sporoxeia sciadophila W.W.Sm.	Liu 524 (SYS)	Malipo, Yunnan, China	MK994820	SRR26639405
L732	Sporoxeia sp. nov.	Liu 732 (SYS)	Jinxiu, Guangxi, China	OL813733	SRR26639369
L615	Styrophyton caudatum (Diels) S.Y.Hu	Liu 615 (SYS)	Malipo, Yunnan, China	MK994860	SRR26639367
L540	Tashiroea sessilifolia (H.L.Li) R.Zhou & Ying Liu	Liu 540 (SYS)	Huaiji, Guangdong, China	MK994824	SRR26639366
631	Tashiroea yaeyamensis Matsum	Liu 631 (SYS)	Iriomote, Japan	MK994870	SRR26639364
L429	Tigridiopalma magnifica C. Chen	Liu 429 (SYS)	Gaozhou, Guangdong, China	MF663760	SRR26639363
L812	Vietsenia scaposa C.Hansen	Liu et al. 812 (SYS)	BàNà nature reserve, Vietnam	OL813686	SRR26639362

### Sheet: 1kp
SRA accession number	Taxon
ERR2040321	Medinilla magnifica

### Sheet: Maurin et al. (2021)
ENA accession number	Taxon
ERR4180211	Axinandra zeylanica
ERR5033893	Blakea multiflora
ERR5033895	Chalybea macrocarpa
ERR5033896	Cambessedesia eichleri
ERR5033897	Huberia consimilis
ERR5033900	Alloneuron ulei
ERR5033901	Wurdastom hexamera
ERR5033922	Tibouchina aspera
ERR5033928	Appendicularia thymifolia
ERR5033942	Centronia laurifolia
ERR5033948	Meriania urceolata
ERR5033955	Eriocnema fulva
ERR5033957	Miconia secunsanguinea
ERR5033960	Miconia haemantha
ERR5033969	Miconia serrulata
ERR5033980	Microlicia cordata
ERR5033981	Poteranthera pusilla
ERR5033986	Mouriri gleasoniana
ERR5033988	Arthrostemma ciliatum
ERR5033989	Centradenia floribunda
ERR5033990	Pachyloma huberioides
ERR5033993	Gravesia setifera
ERR5033995	Sonerila cantonensis
ERR5033996	Boyania colombiana
ERR5033997	Monolena primuliflora
ERR5033998	Triolena amazonica
ERR5033999	Opisthocentra clidemioides
ERR5034000	Phainantha laxiflora
ERR5034064	Tashiroea sinensis
ERR5034066	Dicellandra barteri
ERR5034109	Dissochaeta annulata
ERR5034360	Beccarianthus pulcherrimus
ERR5034361	Dissochaeta bracteata
ERR5034362	Pternandra azurea
ERR5034363	Pternandra cogniauxii
ERR5034364	Antherotoma naudinii
ERR5034371	Tashiroea okinawensis
ERR5034373	Fordiophyton strictum
ERR5034374	Tristemma mauritianum
ERR5034375	Medinilla stephanostegia
ERR5034378	Phyllagathis elliptica
ERR5034379	Phyllagathis fengii
ERR5034394	Acisanthera hedyotoidea
ERR5034677	Penaea retzioides
ERR5034679	Medinilla sedifolia
ERR5034815	Bertolonia paranensis
ERR5034829	Physeterostemon gomesii
ERR5034860	Calvoa monticola
ERR5034861	Bourdaria felicis
ERR5034875	Plethiandra robusta
ERR5034953	Tessmannianthus quadridomius
ERR5034954	Dissochaeta biligulata
ERR5034955	Diplectria divaricata
ERR5034959	Gravesia vestita
ERR5034960	Oxyspora urophylla
ERR5034961	Calvoa crassinoda
ERR5034962	Medinilla rubicunda
ERR5034963	Medinilla setigera
ERR5034964	Oxyspora cordata
ERR5034969	Bellucia egensis
ERR5084257	Warneckea sp.
ERR5084279	Olinia sp.
ERR5084301	Oxyspora sp.
ERR5084316	Catanthera sp.
ERR5101682	Henriettea tovarensis
ERR7599824	Poikilogyne cordifolia
