## Supplementary Table S2 for "Systematics of the fleshy-fruited Sonerileae (Melastomataceae)"

### Sheet: hybpiper_stats_nuclear
Name	NumReads	ReadsMapped	PctOnTarget	GenesMapped	GenesWithContigs	GenesWithSeqs	GenesAt25pct	GenesAt50pct	GenesAt75pct	GenesAt150pct	ParalogWarningsLong	ParalogWarningsDepth	GenesWithoutStitchedContigs	GenesWithStitchedContigs	GenesWithStitchedContigsSkipped	GenesWithChimeraWarning
Acisanthera hedyotoidea	3539512	163000	4.6	376	269	261	245	207	133	7	4	8	169	92	0	0
Alloneuron ulei	1710252	52589	3.1	378	252	246	228	185	114	4	2	3	171	75	0	0
Amphiblemma cymosum	101006	58138	57.6	264	217	215	212	197	157	13	26	37	184	31	0	0
Anerincleistus bracteatus	63022	27112	43	265	109	107	91	63	39	1	2	2	86	21	0	0
Anerincleistus dispar	50840	22614	44.5	261	46	44	44	39	30	1	0	0	40	4	0	0
Anerincleistus macrophyllus	115430	58526	50.7	268	236	234	222	192	156	13	26	42	181	53	0	0
Anerincleistus sertuliferum	58372	26925	46.1	267	83	83	77	54	39	2	1	1	74	9	0	0
Antherotoma naudinii	9458110	408785	4.3	380	337	326	300	262	198	7	19	38	173	153	0	0
Appendicularia thymifolia	3710262	143258	3.9	384	291	284	269	229	167	7	1	2	175	109	0	0
Arthrostemma ciliatum	1704750	51308	3	380	242	236	213	159	100	6	10	18	171	65	0	0
Aschistanthera cristanthera	337408	184202	54.6	266	260	255	240	212	174	14	49	67	206	49	0	0
Axinandra zeylanica	533880	21714	4.1	361	209	206	187	139	84	2	4	4	124	82	0	0
Barthea barthei	101112	45995	45.5	267	228	227	217	187	152	11	18	26	174	53	0	0
Beccarianthus pulcherrimus	6848896	244379	3.6	384	329	319	294	235	171	7	8	18	168	151	0	0
Bellucia egensis	3246172	281043	8.7	375	304	297	281	225	144	5	11	14	173	124	0	0
Bertolonia paranensis	1380344	51527	3.7	370	261	256	234	169	110	6	3	5	153	103	0	0
Blakea multiflora	1845708	104708	5.7	378	251	249	234	186	127	7	12	23	148	101	0	0
Blastus auriculatus	54998	23788	43.3	265	103	96	79	52	28	0	0	0	77	19	0	0
Blastus borneensis	55848	31297	56	259	103	102	99	90	77	7	6	7	94	8	0	0
Bourdaria felicis	1228400	39475	3.2	368	244	238	201	141	83	4	12	17	148	90	0	0
Boyania colombiana	1244610	53839	4.3	377	250	246	229	182	114	5	6	9	163	83	0	0
Bredia hirsuta	78348	32481	41.5	266	170	168	164	148	117	11	12	12	143	25	0	0
Bredia hispida	68054	28689	42.2	266	111	109	107	98	74	7	3	4	100	9	0	0
Bredia longiloba	63436	31744	50	265	150	149	147	127	98	5	8	8	127	22	0	0
Bredia longiradiosa	56190	26480	47.1	263	103	101	96	82	65	5	1	1	92	9	0	0
Bredia velutina	445378	199766	44.9	268	265	261	244	214	171	14	34	50	197	64	0	0
Calvoa crassinoda	2026654	70486	3.5	381	264	261	239	167	95	4	7	10	173	88	0	0
Calvoa monticola	93136	1753	1.9	256	18	17	10	5	2	0	0	0	17	0	0	0
Cambessedesia eichleri	5712058	202542	3.5	380	317	307	280	231	172	7	6	10	203	104	0	0
Catanthera keris	36384	14392	39.6	253	62	62	40	24	8	0	0	0	40	22	0	0
Catanthera pilosa	438752	153206	34.9	302	196	193	171	135	94	8	29	45	114	79	0	0
Catanthera sp. nov. 2541	548108	218974	40	324	235	231	210	169	122	8	26	48	153	78	0	0
Catanthera sp. PAFTOL	5708316	297231	5.2	382	325	321	294	244	174	8	20	37	163	158	0	0
Centradenia floribunda	3640590	104033	2.9	381	293	283	270	212	147	7	9	16	188	95	0	0
Centronia laurifolia	2523650	114475	4.5	381	276	273	259	208	140	8	33	46	173	100	0	0
Chalybea macrocarpa	1690906	97680	5.8	380	268	265	256	207	139	6	21	33	161	104	0	0
Cyphotheca montana	74236	31322	42.2	266	133	132	124	106	83	5	2	2	122	10	0	0
Dalenia sarawakensis	82612	36807	44.6	263	167	164	158	141	100	2	6	8	146	18	0	0
Dicellandra barteri	1824266	77327	4.2	369	255	249	222	165	104	4	16	27	157	92	0	0
Diplectria divaricata CWL696	86680	52807	60.9	263	214	213	208	184	148	11	20	31	186	27	0	0
Diplectria divaricata PAFTOL	12994850	710960	5.5	384	347	341	324	275	212	7	44	92	161	180	0	0
Dissochaeta annulata	712438	19103	2.7	343	196	192	138	63	27	2	3	4	140	52	0	0
Dissochaeta biligulata	8437666	418145	5	384	349	340	315	271	204	7	32	52	191	149	0	0
Dissochaeta bracteata	6244772	335097	5.4	384	335	326	307	262	191	9	33	55	191	135	0	0
Dissochaeta gracilis	55838	32283	57.8	263	107	105	103	82	64	3	0	0	97	8	0	0
Driessenia axantha	87316	37573	43	266	207	205	197	175	138	13	21	26	164	41	0	0
Driessenia phasmolacuna	85220	41855	49.1	264	192	189	185	161	129	13	25	26	166	23	0	0
Eriocnema fulva	2775022	123647	4.5	379	290	284	269	234	176	7	9	10	205	79	0	0
Fordiophyton breviscapum	152202	27134	17.8	264	99	98	95	79	64	3	3	4	90	8	0	0
Fordiophyton faberi	206506	46389	22.5	265	219	217	214	193	160	15	27	33	175	42	0	0
Fordiophyton faberi 16335	1240062	527934	42.6	326	240	237	229	205	164	15	38	48	194	43	0	0
Fordiophyton peperomiifolium	70150	33343	47.5	266	174	172	171	158	130	13	17	21	150	22	0	0
Fordiophyton phamhoangii	616180	332966	54	266	260	256	242	215	177	18	47	59	210	46	0	0
Fordiophyton repens	69242	33415	48.3	266	178	178	174	153	113	8	12	17	148	30	0	0
Fordiophyton strictum	5030008	225574	4.5	381	328	319	289	234	153	6	13	27	152	167	0	0
Gravesia laxiflora	74918	28466	38	265	188	185	179	161	134	10	5	7	156	29	0	0
Gravesia rosea	88104	33972	38.6	263	218	217	211	189	154	15	11	11	187	30	0	0
Gravesia setifera	1190012	3590	0.3	295	37	33	20	8	2	0	0	0	29	4	0	0
Gravesia subglobosa	75442	29508	39.1	262	193	192	187	165	136	11	6	6	168	24	0	0
Gravesia vestita	4727012	188459	4	372	315	303	268	207	136	5	3	5	154	149	0	0
Henriettea tovarensis	4609598	362021	7.9	381	309	299	278	233	163	6	11	19	170	129	0	0
Heteroblemma alternifolium 2228	2693834	1216617	45.2	334	263	260	251	227	189	19	101	112	209	51	0	0
Heteroblemma alternifolium 2490	4586736	2016918	44	353	277	274	262	235	202	19	60	70	231	43	0	0
Heteroblemma bisetosum L825	619278	260993	42.1	267	256	251	240	213	176	17	91	120	185	66	0	0
Heteroblemma bisetosum L841	251126	115901	46.2	265	236	231	223	204	165	19	89	103	181	50	0	0
Heteroblemma clemensiae	1437874	638149	44.4	337	245	241	225	198	148	13	65	92	166	75	0	0
Heteroblemma serpens	92940	47418	51	265	229	227	217	189	157	13	33	44	188	39	0	0
Huberia consimilis	4755434	142547	3	381	303	295	278	233	171	8	12	17	224	71	0	0
Kendrickia walkeri	1714606	750940	43.8	328	247	243	232	210	168	12	37	79	144	99	0	0
Kerriothyrsus tetrandrus	421374	221074	52.5	268	258	255	242	213	173	18	46	60	208	47	0	0
Macrolenes pachygyna	43200	23619	54.7	264	77	74	67	53	37	2	0	0	67	7	0	0
Medinilla acutialata	2116446	909863	43	336	259	255	243	220	175	16	67	81	214	41	0	0
Medinilla aff. annulata	546150	232749	42.6	320	228	224	209	178	140	11	26	45	179	45	0	0
Medinilla aff. malindangensis	1928830	841275	43.6	331	262	259	244	208	157	8	22	50	181	78	0	0
Medinilla aff. pendula 1205	949554	393480	41.4	313	250	246	223	181	129	8	17	35	180	66	0	0
Medinilla aff. pendula 1258	997012	421794	42.3	334	247	241	221	182	128	8	18	46	180	61	0	0
Medinilla aff. teysmannii 1247	694026	274260	39.5	337	217	213	196	158	119	8	26	40	157	56	0	0
Medinilla aff. teysmannii 1255	738720	311504	42.2	325	235	230	218	190	141	9	28	41	179	51	0	0
Medinilla amplectens	138134	38445	27.8	266	212	210	194	146	105	8	3	7	117	93	0	0
Medinilla anisophylla	1357392	572779	42.2	349	250	246	231	185	142	10	23	44	188	58	0	0
Medinilla apoensis	5112888	2295534	44.9	355	278	274	265	241	197	18	56	81	218	56	0	0
Medinilla arfakensis	4378954	1881954	43	356	274	271	255	219	173	14	30	59	194	77	0	0
Medinilla astronioides	1409478	612258	43.4	345	254	249	239	205	154	16	34	52	185	64	0	0
Medinilla bakeriana	3255288	1484931	45.6	340	255	251	240	216	183	19	52	74	198	53	0	0
Medinilla balls-headleyi	1067678	476052	44.6	323	250	245	237	218	174	17	49	59	207	38	0	0
Medinilla banahaensis 1204	1493234	619748	41.5	341	259	255	236	193	147	10	20	42	189	66	0	0
Medinilla banahaensis 2743	1966608	874675	44.5	353	257	251	240	211	169	15	33	55	193	58	0	0
Medinilla baronii 1910	1298754	569171	43.8	322	249	243	239	220	186	19	39	46	209	34	0	0
Medinilla baronii 271	973524	420191	43.2	316	246	241	232	212	161	16	35	43	205	36	0	0
Medinilla baronii 3689	1632134	706676	43.3	338	257	253	238	210	170	15	29	41	208	45	0	0
Medinilla baronii 7620	693736	303201	43.7	319	226	221	217	204	170	18	37	41	191	30	0	0
Medinilla baronii 8460	978988	426592	43.6	324	243	238	228	203	163	14	32	42	199	39	0	0
Medinilla baronii 8757	1592462	699951	44	336	257	254	249	223	178	16	46	53	222	32	0	0
Medinilla beamanii	94620	40042	42.3	266	160	158	149	123	94	5	5	7	142	16	0	0
Medinilla calliantha 5653	915676	397563	43.4	316	246	242	223	192	141	9	23	40	180	62	0	0
Medinilla calliantha 9612	3059320	1397930	45.7	345	274	271	258	230	189	13	56	65	229	42	0	0
Medinilla cauliflora	3478910	1575167	45.3	352	278	274	261	235	187	20	53	55	224	50	0	0
Medinilla cephalantha	2959154	1310962	44.3	341	269	265	250	218	181	16	36	55	208	57	0	0
Medinilla cf. ambrensis	671472	283350	42.2	320	225	220	214	196	155	13	29	40	184	36	0	0
Medinilla cf. annulata	3358454	1516431	45.2	333	280	276	262	221	170	13	34	70	186	90	0	0
Medinilla cf. basaltarum	387340	166226	42.9	294	209	203	192	164	127	8	24	31	169	34	0	0
Medinilla cf. bigradata	1665538	720066	43.2	355	255	250	237	206	158	12	29	46	204	46	0	0
Medinilla cf. campanulata	1824252	808448	44.3	320	260	256	246	219	177	16	46	54	219	37	0	0
Medinilla cf. kinabaluensis	622876	246447	39.6	311	233	229	206	157	109	6	14	28	165	64	0	0
Medinilla cf. leptophylla	1059952	432259	40.8	303	246	243	213	165	111	5	10	29	163	80	0	0
Medinilla cf. lophoclada	1174164	457483	39	341	243	238	220	196	156	11	31	45	198	40	0	0
Medinilla cf. masoalensis 3886	570228	239571	42	314	234	230	210	182	135	7	24	34	181	49	0	0
Medinilla cf. masoalensis 7723	830194	364415	43.9	315	243	238	226	193	152	11	23	36	193	45	0	0
Medinilla cf. oblongifolia 4086	1422332	619673	43.6	333	257	252	237	194	146	11	21	43	195	57	0	0
Medinilla cf. polillensis	951340	419857	44.1	326	246	240	232	208	161	15	34	60	182	58	0	0
Medinilla cf. pterocaula	70794	28900	40.8	263	136	134	116	90	60	3	6	6	89	45	0	0
Medinilla cf. rubicunda	242408	68489	28.3	265	220	219	217	200	165	16	50	55	185	34	0	0
Medinilla cf. rubrinervia 8438	1001898	427833	42.7	334	239	235	224	196	150	13	25	46	180	55	0	0
Medinilla cf. rubrinervia 8492	716966	306161	42.7	327	227	222	215	195	162	16	37	44	191	31	0	0
Medinilla cf. surigaoensis	1685518	743642	44.1	328	264	259	237	194	145	8	16	50	173	86	0	0
Medinilla cf. triangularis	386748	160331	41.5	309	217	213	198	163	124	9	26	32	165	48	0	0
Medinilla cf. tuberosa	472014	195606	41.4	317	227	223	202	161	124	7	21	31	172	51	0	0
Medinilla cf. venosa	1197848	531765	44.4	334	249	246	237	207	158	12	32	58	185	61	0	0
Medinilla chermezonii 298	2171666	932947	43	331	264	261	247	212	167	14	40	56	215	46	0	0
Medinilla chermezonii 8462	698974	291102	41.6	324	225	221	207	180	138	10	23	37	178	43	0	0
Medinilla chermezonii 8570	2340044	1038918	44.4	331	274	269	254	217	168	11	37	52	219	50	0	0
Medinilla clementis	3294740	1478761	44.9	343	271	267	258	233	196	20	60	70	230	37	0	0
Medinilla compressicaulis	544344	216931	39.9	321	235	233	203	158	107	7	20	27	153	80	0	0
Medinilla congesta	3020092	1332943	44.1	340	266	262	256	231	189	20	65	74	226	36	0	0
Medinilla copelandii	5976818	2662786	44.6	364	281	277	264	240	204	19	46	78	203	74	0	0
Medinilla cordata	604132	260726	43.2	304	236	231	225	203	157	11	40	50	195	36	0	0
Medinilla coriacea	193126	39540	20.5	280	132	130	118	95	69	4	3	4	94	36	0	0
Medinilla cuneata	1433970	580722	40.5	317	245	241	234	213	173	14	39	60	201	40	0	0
Medinilla disparifolia	1143246	497525	43.5	328	250	246	235	213	170	16	49	55	208	38	0	0
Medinilla elegans	1065336	445485	41.8	325	256	252	230	180	129	8	17	40	177	75	0	0
Medinilla engleri	199052	82950	41.7	275	195	194	164	126	86	5	11	21	116	78	0	0
Medinilla erpetina	4155640	1841394	44.3	342	284	280	267	235	193	17	44	63	228	52	0	0
Medinilla erythrophylla	712198	321043	45.1	306	242	236	230	201	159	14	37	53	189	47	0	0
Medinilla erythrotricha 1085	2319372	1051346	45.3	332	273	266	250	220	170	16	28	68	186	80	0	0
Medinilla erythrotricha 2759	3377894	1484829	44	337	267	264	260	243	207	22	78	84	236	28	0	0
Medinilla eximia	172996	70998	41	265	220	218	215	197	162	15	37	45	191	27	0	0
Medinilla griffithii	2287610	1016729	44.4	328	274	269	242	199	141	9	37	60	188	81	0	0
Medinilla halogeton	3378518	1503297	44.5	335	270	267	257	233	187	21	62	69	234	33	0	0
Medinilla himalayana	920382	386722	42	331	245	240	225	192	145	9	43	56	194	46	0	0
Medinilla homoeandra	3223818	1452131	45	339	264	260	251	231	195	20	61	76	224	36	0	0
Medinilla macrophylla	1437608	622651	43.3	343	259	255	242	210	154	11	30	48	193	62	0	0
Medinilla magnifica	25454508	221216	0.9	385	363	359	358	353	345	45	22	34	320	39	0	0
Medinilla maidenii	2183396	984742	45.1	319	265	262	255	231	196	20	57	63	229	33	0	0
Medinilla mannii 3834	1550060	657076	42.4	323	265	258	239	207	161	11	30	41	208	50	0	0
Medinilla mannii 473	280434	106882	38.1	287	194	191	173	124	96	4	16	25	128	63	0	0
Medinilla masoalensis 2942	1299286	534316	41.1	318	242	238	214	173	126	8	22	35	172	66	0	0
Medinilla medinilliana	1024988	452492	44.1	321	248	242	239	212	169	13	42	55	195	47	0	0
Medinilla merrittii	439898	168775	38.4	305	221	218	192	139	91	6	13	25	134	84	0	0
Medinilla miniata	1011652	414542	41	318	244	239	225	188	138	11	20	42	174	65	0	0
Medinilla mortonii	948806	395000	41.6	325	251	247	227	188	132	9	18	32	170	77	0	0
Medinilla multialata	649668	243413	37.5	299	223	220	199	149	97	7	9	23	145	75	0	0
Medinilla multiflora 40	4936856	2178722	44.1	354	276	271	262	236	192	16	56	65	231	40	0	0
Medinilla multiflora 920	1871178	760989	40.7	331	254	247	225	187	137	8	14	42	165	82	0	0
Medinilla myrtiformis	647738	270664	41.8	327	226	222	211	180	140	9	34	48	180	42	0	0
Medinilla nana	27046522	12576218	46.5	366	324	318	299	261	213	15	66	110	197	123	0	0
Medinilla nubicola 308	1233024	540402	43.8	326	251	246	239	218	175	15	51	69	198	48	0	0
Medinilla nubicola L500	120776	53920	44.6	266	225	224	219	200	163	15	43	55	181	43	0	0
Medinilla pachygona	3879960	1745054	45	340	266	262	256	239	203	23	50	89	183	79	0	0
Medinilla pendula 1051	1193800	510518	42.8	340	250	244	230	198	146	11	31	51	186	58	0	0
Medinilla pendula 13	822632	334112	40.6	338	230	225	218	192	144	11	26	42	173	52	0	0
Medinilla petelotii	172558	55267	32	266	233	228	222	199	166	15	45	56	179	49	0	0
Medinilla polillensis	4460684	2034902	45.6	342	276	271	262	241	202	22	55	96	193	78	0	0
Medinilla quadrialata	1555518	665588	42.8	343	253	248	230	194	152	9	28	51	195	53	0	0
Medinilla quadrifolia 10139	4812878	2168401	45.1	352	285	281	264	230	188	17	52	63	220	61	0	0
Medinilla quadrifolia 1577	819862	361005	44	318	241	236	230	209	170	18	37	53	188	48	0	0
Medinilla quadrifolia 44	1164104	490312	42.1	327	252	248	223	176	119	7	19	41	164	84	0	0
Medinilla radicans	935056	386906	41.4	330	249	243	220	175	124	7	18	38	166	77	0	0
Medinilla radiciflora	1721088	734211	42.7	335	264	261	244	206	150	11	25	44	192	69	0	0
Medinilla rhodorhachis	1110886	495031	44.6	315	252	245	236	216	171	14	51	61	211	34	0	0
Medinilla robinsonii	1563632	701024	44.8	320	262	256	245	213	161	13	29	61	175	81	0	0
Medinilla rubescens	1495590	589867	39.4	338	262	258	238	198	149	9	21	39	182	76	0	0
Medinilla rubicunda	5087106	266729	5.2	381	317	315	286	229	163	7	20	43	150	165	0	0
Medinilla rubicunda CWL698	193224	83503	43.2	263	228	224	216	200	164	17	43	47	197	27	0	0
Medinilla rubiginosa	5470650	2469396	45.1	353	285	282	269	243	206	18	86	119	188	94	0	0
Medinilla sedifolia	5721780	211641	3.7	383	309	301	288	253	199	12	34	46	206	95	0	0
Medinilla setigera 1133	1108144	457676	41.3	345	246	240	221	193	143	11	25	47	179	61	0	0
Medinilla setigera 2650	809184	351592	43.5	307	243	238	228	201	153	13	45	54	201	37	0	0
Medinilla setigera PAFTOL	6157198	220027	3.6	379	316	308	268	197	115	4	10	16	139	169	0	0
Medinilla sp.	1800654	779945	43.3	336	262	260	249	223	178	14	44	51	216	44	0	0
Medinilla sp. 116	3139806	1443178	46	333	259	257	249	228	195	22	84	113	190	67	0	0
Medinilla cf. decaryi	5640372	2548983	45.2	341	286	282	274	251	208	21	53	59	245	38	0	0
Medinilla sp. 61	3105262	1383913	44.6	340	278	275	262	230	183	16	59	70	227	48	0	0
Medinilla squillula	2183864	937046	42.9	332	277	274	251	211	159	8	18	47	185	89	0	0
Medinilla stephanostegia	4492778	229915	5.1	375	317	308	280	219	139	4	17	30	132	176	0	0
Medinilla succulenta	3519662	1569341	44.6	338	278	274	259	223	177	11	59	71	235	39	0	0
Medinilla ternifolia	2060980	921578	44.7	331	268	264	251	228	185	15	52	69	221	43	0	0
Medinilla teysmannii	12488826	5762505	46.1	349	297	293	286	265	227	20	74	92	249	44	0	0
Medinilla theresae	1219088	519006	42.6	335	252	247	237	208	165	14	35	50	189	58	0	0
Medinilla umbrina	4480704	1997249	44.6	349	273	269	257	235	192	20	58	71	226	43	0	0
Medinilla vagans	622046	264265	42.5	328	231	228	213	180	132	9	28	39	178	50	0	0
Medinilla venosa 61	990216	409977	41.4	330	247	243	222	177	126	9	15	35	166	77	0	0
Medinilla venusta	3592262	1574851	43.8	340	264	261	255	236	196	20	65	83	219	42	0	0
Medinilla whitfordii	1721294	764867	44.4	321	259	253	247	229	187	17	56	62	217	36	0	0
Meriania urceolata	6137346	182748	3	382	308	297	281	234	174	7	6	14	195	102	0	0
Miconia haemantha	4337054	188140	4.3	381	318	306	285	237	185	8	5	10	209	97	0	0
Miconia secunsanguinea	2354398	109022	4.6	378	280	269	256	213	156	7	7	9	199	70	0	0
Miconia serrulata	3144118	116806	3.7	375	285	277	268	216	160	7	6	10	185	92	0	0
Microlicia cordata	6327162	97908	1.5	380	284	271	247	200	144	7	8	12	206	65	0	0
Monolena primuliflora	715378	12271	1.7	363	131	129	114	68	42	1	0	0	103	26	0	0
Mouriri gleasoniana	4081326	201003	4.9	379	285	279	262	218	162	6	15	35	157	122	0	0
Nephoanthus prostratus	93966	41505	44.2	266	165	165	158	136	106	8	3	5	136	29	0	0
Olinia sp.	709280	36846	5.2	366	238	237	213	150	91	3	10	13	133	104	0	0
Opisthocentra clidemioides	1074916	39781	3.7	377	260	256	231	157	100	6	1	2	167	89	0	0
Oxyspora balansae	472548	194016	41.1	267	263	258	243	213	174	15	51	64	210	48	0	0
Oxyspora bullata	73280	36114	49.3	263	170	170	168	148	122	13	14	15	147	23	0	0
Oxyspora cordata	6653320	360433	5.4	381	338	335	305	254	185	9	27	50	158	177	0	0
Oxyspora paniculata	105868	43113	40.7	268	219	217	210	187	155	13	24	33	173	44	0	0
Oxyspora sp.	69628	23189	33.3	262	103	102	83	48	32	0	0	0	77	25	0	0
Oxyspora sp. PAFTOL	442598	4489	1	323	56	55	36	15	7	0	1	1	50	5	0	0
Oxyspora urophylla 718	128004	63395	49.5	266	241	239	229	205	162	14	38	45	200	39	0	0
Oxyspora urophylla PAFTOL	1774202	66346	3.7	381	278	272	246	185	110	7	11	16	152	120	0	0
Pachycentria constricta	4632856	2076219	44.8	340	273	269	264	246	211	20	55	66	233	36	0	0
Pachycentria pulverulenta	6748214	3026510	44.8	356	284	280	268	249	212	24	71	78	240	40	0	0
Pachycentria varingaefolia	2313648	1036536	44.8	334	255	249	242	223	188	20	67	79	211	38	0	0
Pachyloma huberioides	1011220	31593	3.1	373	218	215	198	150	98	5	1	1	150	65	0	0
Penaea retzioides	2181694	76976	3.5	369	240	238	226	189	132	2	16	26	151	87	0	0
Phainantha laxiflora	1426236	26021	1.8	351	241	235	196	115	52	2	1	2	139	96	0	0
Phyllagathis cavaleriei 14177	735624	306477	41.7	322	238	233	217	175	131	10	16	36	176	57	0	0
Phyllagathis cavaleriei L599	47902	22072	46.1	266	58	58	56	46	27	2	1	1	56	2	0	0
Phyllagathis cymigera	180360	82780	45.9	267	256	254	237	211	170	15	36	56	183	71	0	0
Phyllagathis elattandra	95816	49421	51.6	266	235	233	223	200	161	13	19	35	189	44	0	0
Phyllagathis elliptica	2359110	77128	3.3	364	268	263	231	158	97	4	12	18	135	128	0	0
Phyllagathis erecta	131702	66349	50.4	266	246	243	231	203	161	16	40	57	188	55	0	0
Phyllagathis fengii 8129	528948	234433	44.3	305	231	229	218	189	149	10	36	51	187	42	0	0
Phyllagathis fengii PAFTOL	4778026	270084	5.7	376	317	308	286	223	157	10	23	37	141	167	0	0
Phyllagathis griffithii	131878	53337	40.4	265	234	233	227	202	162	15	34	44	172	61	0	0
Phyllagathis hispida	74960	28842	38.5	266	120	119	104	84	55	3	2	3	95	24	0	0
Phyllagathis hispidissima	97536	43895	45	266	204	202	202	181	151	11	29	37	167	35	0	0
Phyllagathis lii	63818	33252	52.1	264	138	135	135	119	92	6	9	10	116	19	0	0
Phyllagathis longifolius	124332	31757	25.5	267	167	167	158	136	108	6	6	8	132	35	0	0
Phyllagathis megalocentra	133544	48545	36.4	262	198	197	196	182	149	13	37	49	170	27	0	0
Phyllagathis melastomatoides	116504	62354	53.5	267	236	232	228	203	167	15	41	51	192	40	0	0
Phyllagathis rotundifolia	87604	44849	51.2	266	196	195	185	151	114	7	2	5	162	33	0	0
Phyllagathis rufa	67860	31893	47	263	178	176	158	134	95	4	4	8	128	48	0	0
Phyllagathis tentaculifera	62248	29695	47.7	265	98	98	97	79	60	2	1	2	88	10	0	0
Phyllagathis tuberculata	69972	34359	49.1	267	172	171	168	148	119	7	10	9	143	28	0	0
Phyllagathis tuberosa	57318	23911	41.7	263	34	34	26	18	11	1	0	0	34	0	0	0
Phyllagathis wallacei	48634	22847	47	265	93	91	77	54	32	1	1	1	77	14	0	0
Physeterostemon gomesii	1126728	38847	3.4	361	241	238	220	162	94	3	2	2	156	82	0	0
Plagiopetalum esquirolii	107048	24016	22.4	261	60	56	55	49	38	0	0	0	53	3	0	0
Plethiandra hookeri	1111830	478406	43	322	252	247	232	201	154	9	38	51	195	52	0	0
Plethiandra robusta CWL681	379260	52153	13.8	267	217	216	210	195	163	16	45	55	179	37	0	0
Plethiandra robusta PAFTOL	566394	16075	2.8	352	193	191	136	60	30	0	0	0	114	77	0	0
Poikilogyne cordifolia	16360982	740889	4.5	385	345	340	315	260	178	8	41	95	126	214	0	0
Poilannammia allomorphioidea	713266	308096	43.2	266	261	256	245	213	173	17	46	91	188	68	0	0
Poteranthera pusilla	2232702	41228	1.8	375	261	253	228	160	93	3	2	3	164	89	0	0
Pseudodissochaeta septentrionalis	53070	25401	47.9	260	51	49	41	25	15	2	0	0	42	7	0	0
Pternandra azurea	4020124	251245	6.2	375	309	305	289	236	161	6	0	3	156	149	0	0
Pternandra cogniauxii	4379870	305068	7	383	321	313	292	238	170	5	1	3	137	176	0	0
Sarcopyramis napalensis 14008	1081852	457723	42.3	323	241	236	230	207	160	14	41	70	162	74	0	0
Sarcopyramis napalensis L581	107668	34632	32.2	267	107	106	104	83	62	5	2	3	98	8	0	0
Scorpiothyrsus erythrotrichus	107138	41045	38.3	266	220	218	211	176	144	15	23	32	161	57	0	0
Sonerila cantonensis	626976	15714	2.5	350	187	186	147	88	47	1	1	2	134	52	0	0
Sonerila obliqua	46352	20593	44.4	265	92	91	81	59	43	3	3	3	75	16	0	0
Sonerila pulchella	70038	37089	53	262	197	193	183	168	132	7	8	11	169	24	0	0
Sonerila velutina	39570	14281	36.1	256	21	21	19	15	10	1	0	0	18	3	0	0
Sporoxeia sciadophila	49758	19032	38.2	268	29	29	26	16	10	0	1	1	28	1	0	0
Sporoxeia sp. nov.	57002	20273	35.6	260	27	27	25	22	16	1	0	0	25	2	0	0
Styrophyton caudatum	95806	37073	38.7	265	184	181	168	131	88	3	4	6	121	60	0	0
Tashiroea okinawensis	850296	25564	3	370	195	193	157	87	41	1	2	6	109	84	0	0
Tashiroea sessilifolia	101210	38578	38.1	265	209	209	202	174	130	8	20	24	173	36	0	0
Tashiroea sinensis 2678	1428212	642263	45	322	251	247	232	202	161	15	51	88	171	76	0	0
Tashiroea sinensis PAFTOL	1291688	50477	3.9	374	232	231	203	143	86	5	6	12	131	100	0	0
Tashiroea yaeyamensis	95816	48884	51	268	186	185	172	149	111	7	4	5	144	41	0	0
Tessmannianthus quadridomius	6527596	413917	6.3	380	338	332	307	259	181	6	13	27	140	192	0	0
Tibouchina aspera	2319500	67353	2.9	383	263	253	243	201	131	6	4	6	167	86	0	0
Tigridiopalma magnifica	119072	73213	61.5	265	244	242	232	210	167	16	39	49	200	42	0	0
Triolena amazonica	1893890	42703	2.3	378	252	245	218	159	94	7	1	4	163	82	0	0
Tristemma mauritianum	9902754	396587	4	386	337	330	307	251	184	8	41	79	145	185	0	0
Vietsenia scaposa	599720	308564	51.5	270	265	261	245	213	173	15	56	79	209	52	0	0
Warneckea sp.	3277088	70596	2.2	370	266	261	239	193	129	5	1	2	167	94	0	0
Wurdastom hexamera	1283536	57148	4.5	378	259	255	237	188	123	6	3	4	182	73	0	0

### Sheet: hybpiper_stats_plastid
Name	NumReads	ReadsMapped	PctOnTarget	GenesMapped	GenesWithContigs	GenesWithSeqs	GenesAt25pct	GenesAt50pct	GenesAt75pct	GenesAt150pct	ParalogWarningsLong	ParalogWarningsDepth	GenesWithoutStitchedContigs	GenesWithStitchedContigs	GenesWithStitchedContigsSkipped	GenesWithChimeraWarning
Acisanthera hedyotoidea	3686568	7434	0.2	75	21	12	6	3	1	0	0	0	10	2	0	0
Alloneuron ulei	1806686	3320	0.2	74	10	5	5	2	1	0	0	0	3	2	0	0
Antherotoma naudinii	9690236	24995	0.3	79	49	33	27	18	10	0	0	0	17	16	0	0
Appendicularia thymifolia	3855868	17322	0.4	81	65	64	64	61	59	0	0	0	54	10	0	0
Arthrostemma ciliatum	1742712	10163	0.6	80	50	50	47	43	32	1	0	0	41	9	0	0
Axinandra zeylanica	546650	7214	1.3	81	47	46	46	45	45	0	0	0	36	10	0	0
Beccarianthus pulcherrimus	6995878	14295	0.2	74	38	27	16	9	3	0	1	1	22	5	0	0
Bellucia egensis	3340502	13559	0.4	74	41	34	28	13	7	0	0	0	28	6	0	0
Bertolonia paranensis	1456934	292	0	40	2	2	0	0	0	0	0	0	2	0	0	0
Blakea multiflora	1892478	3993	0.2	78	8	4	3	1	0	0	0	0	4	0	0	0
Bourdaria felicis	1276740	8661	0.7	79	29	27	22	16	7	0	0	0	19	8	0	0
Boyania colombiana	1269256	3603	0.3	69	7	4	3	0	0	0	0	0	2	2	0	0
Calvoa crassinoda	2125386	9176	0.4	78	36	32	30	18	12	0	0	0	21	11	0	0
Calvoa monticola	97250	77	0.1	13	1	0	0	0	0	0	0	0	0	0	0	0
Cambessedesia eichleri	5917272	12903	0.2	80	30	20	15	7	5	0	0	0	15	5	0	0
Catanthera keris	36384	114	0.3	33	1	0	0	0	0	0	0	0	0	0	0	0
Catanthera pilosa	438752	6764	1.5	76	16	15	10	6	4	0	0	0	11	4	0	0
Catanthera sp. nov. 2541	548108	7584	1.4	82	24	21	18	13	10	0	0	0	15	6	0	0
Catanthera sp. PAFTOL	5871180	7396	0.1	70	32	24	16	9	7	0	0	0	17	7	0	0
Centradenia floribunda	3865786	19235	0.5	81	78	78	78	78	78	1	0	0	69	9	0	0
Centronia laurifolia	2596272	16088	0.6	81	70	70	70	70	68	0	0	0	61	9	0	0
Chalybea macrocarpa	1753904	3186	0.2	76	8	2	1	0	0	0	0	0	1	1	0	0
Dicellandra barteri	1888518	487	0	52	3	2	0	0	0	0	0	0	2	0	0	0
Diplectria divaricata	13314368	40905	0.3	80	62	57	54	49	36	0	0	0	34	23	0	0
Dissochaeta annulata	743054	92	0	20	1	1	0	0	0	0	0	0	1	0	0	0
Dissochaeta biligulata	8665152	34656	0.4	80	55	46	42	39	22	0	0	0	29	17	0	0
Dissochaeta bracteata	6409606	32583	0.5	81	50	43	42	36	27	0	0	0	27	16	0	0
Eriocnema fulva	2891036	14765	0.5	81	64	64	64	64	63	1	0	0	56	8	0	0
Fordiophyton faberi 16335	1240062	5791	0.5	80	28	28	28	24	24	0	0	0	24	4	0	0
Fordiophyton strictum	5119788	37290	0.7	79	60	56	54	39	25	0	0	0	32	24	0	0
Gravesia setifera	1219326	121402	10	64	8	2	0	0	0	0	0	0	0	2	0	0
Gravesia vestita	4838008	46332	1	74	48	38	27	14	8	0	0	0	26	12	0	0
Henriettea tovarensis	4750238	13296	0.3	78	31	22	16	8	4	0	0	0	15	7	0	0
Heteroblemma alternifolium 2228	2693834	17560	0.7	82	70	69	69	69	68	1	0	0	61	8	0	0
Heteroblemma alternifolium 2490	4586736	5818	0.1	82	38	36	35	34	31	0	0	0	30	6	0	0
Heteroblemma clemensiae	1437874	4275	0.3	81	21	21	18	13	9	0	0	0	18	3	0	0
Huberia consimilis	4941668	3343	0.1	71	12	10	5	3	1	0	0	0	9	1	0	0
Kendrickia walkeri	1714606	1554	0.1	75	2	0	0	0	0	0	0	0	0	0	0	0
Medinilla acutialata	2116446	41835	2	82	81	80	80	79	79	1	0	0	72	8	0	0
Medinilla aff. annulata	546150	2263	0.4	76	1	1	1	0	0	0	0	0	0	1	0	0
Medinilla aff. malindangensis	1928830	4663	0.2	80	19	19	16	13	9	0	0	0	13	6	0	0
Medinilla aff. pendula 1205	949554	5031	0.5	80	23	22	20	14	11	0	0	0	12	10	0	0
Medinilla aff. pendula 1258	997012	7747	0.8	82	28	26	24	19	16	0	0	0	20	6	0	0
Medinilla aff. teysmannii 1247	694026	13120	1.9	82	36	33	31	27	24	0	0	0	27	6	0	0
Medinilla aff. teysmannii 1255	738720	5212	0.7	81	12	12	10	7	5	0	0	0	11	1	0	0
Medinilla anisophylla	1357392	19929	1.5	82	70	70	70	69	67	1	0	0	63	7	0	0
Medinilla apoensis	5112888	19979	0.4	81	73	73	73	73	72	1	0	0	65	8	0	0
Medinilla arfakensis	4378954	23360	0.5	82	70	69	69	69	67	1	0	0	61	8	0	0
Medinilla astronioides	1409478	5095	0.4	81	19	18	15	14	12	0	0	0	17	1	0	0
Medinilla bakeriana	3255288	3794	0.1	81	15	14	11	10	9	0	0	0	11	3	0	0
Medinilla balls-headleyi	1067678	2075	0.2	76	1	1	1	0	0	0	0	0	1	0	0	0
Medinilla banahaensis 1204	1493234	14389	1	82	59	58	58	56	56	0	0	0	49	9	0	0
Medinilla banahaensis 2743	1966608	9269	0.5	82	38	37	37	34	31	0	0	0	31	6	0	0
Medinilla baronii 1910	1298754	4226	0.3	81	18	18	17	14	11	0	0	0	15	3	0	0
Medinilla baronii 271	973524	4195	0.4	81	19	19	17	15	13	0	0	0	15	4	0	0
Medinilla baronii 3689	1632134	10141	0.6	82	40	40	40	36	29	1	0	0	34	6	0	0
Medinilla baronii 7620	693736	950	0.1	71	1	0	0	0	0	0	0	0	0	0	0	0
Medinilla baronii 8460	978988	3544	0.4	79	8	8	8	6	5	0	0	0	7	1	0	0
Medinilla baronii 8757	1592462	4188	0.3	80	14	14	13	13	10	0	0	0	13	1	0	0
Medinilla calliantha 5653	915676	2673	0.3	79	3	3	1	1	1	0	0	0	2	1	0	0
Medinilla calliantha 9612	3059320	3330	0.1	78	13	13	10	10	8	0	0	0	10	3	0	0
Medinilla cauliflora	3478910	10989	0.3	82	57	56	56	56	52	0	0	0	47	9	0	0
Medinilla cephalantha	2959154	5256	0.2	82	24	23	19	17	15	0	0	0	19	4	0	0
Medinilla cf. ambrensis	671472	7252	1.1	82	30	30	28	27	25	0	0	0	25	5	0	0
Medinilla cf. annulata	3358454	3916	0.1	78	27	27	27	22	14	0	0	0	19	8	0	0
Medinilla cf. basaltarum	387340	2509	0.6	78	5	2	1	1	0	0	0	0	1	1	0	0
Medinilla cf. bigradata	1665538	10420	0.6	80	22	21	18	16	14	0	0	0	16	5	0	0
Medinilla cf. campanulata	1824252	9192	0.5	82	48	48	48	46	43	1	0	0	43	5	0	0
Medinilla cf. kinabaluensis	622876	3607	0.6	78	7	6	5	3	1	0	0	0	4	2	0	0
Medinilla cf. leptophylla	1059952	5070	0.5	80	16	15	7	3	2	0	0	0	8	7	0	0
Medinilla cf. lophoclada	1174164	9046	0.8	82	28	28	27	22	18	0	0	0	25	3	0	0
Medinilla cf. masoalensis 3886	570228	3797	0.7	80	4	2	1	1	0	0	0	0	1	1	0	0
Medinilla cf. masoalensis 7723	830194	2406	0.3	77	8	7	2	2	1	0	0	0	7	0	0	0
Medinilla cf. oblongifolia 4086	1422332	7181	0.5	82	22	17	14	11	5	0	0	0	11	6	0	0
Medinilla cf. polillensis	951340	3050	0.3	79	9	9	7	5	3	0	0	0	8	1	0	0
Medinilla cf. pterocaula	70794	272	0.4	45	1	0	0	0	0	0	0	0	0	0	0	0
Medinilla cf. rubrinervia 8438	1001898	4525	0.5	81	13	12	12	7	5	0	0	0	8	4	0	0
Medinilla cf. rubrinervia 8492	716966	1879	0.3	76	1	0	0	0	0	0	0	0	0	0	0	0
Medinilla cf. surigaoensis	1685518	5140	0.3	81	25	25	24	20	14	0	0	0	16	9	0	0
Medinilla cf. triangularis	386748	4849	1.3	82	10	8	6	4	2	0	0	0	8	0	0	0
Medinilla cf. tuberosa	472014	3305	0.7	79	5	2	2	1	0	0	0	0	1	1	0	0
Medinilla cf. venosa	1197848	3946	0.3	77	14	14	10	8	7	0	0	0	13	1	0	0
Medinilla chermezonii 298	2171666	5072	0.2	82	26	26	23	19	14	0	0	0	18	8	0	0
Medinilla chermezonii 8462	698974	2462	0.4	75	3	1	1	1	0	0	0	0	1	0	0	0
Medinilla chermezonii 8570	2340044	6196	0.3	81	17	14	13	9	7	0	0	0	11	3	0	0
Medinilla clementis	3294740	16673	0.5	81	65	65	65	65	63	1	0	0	58	7	0	0
Medinilla compressicaulis	544344	5641	1	80	6	2	0	0	0	0	0	0	2	0	0	0
Medinilla congesta	3020092	8375	0.3	81	46	46	46	42	37	0	0	0	39	7	0	0
Medinilla copelandii	5976818	10357	0.2	81	51	51	51	51	48	0	0	0	45	6	0	0
Medinilla cordata	604132	6722	1.1	82	28	25	24	20	13	0	0	0	21	4	0	0
Medinilla coriacea	193126	520	0.3	55	1	0	0	0	0	0	0	0	0	0	0	0
Medinilla cuneata	1433970	4782	0.3	81	28	25	23	20	18	0	0	0	22	3	0	0
Medinilla disparifolia	1143246	6573	0.6	81	27	27	27	27	25	0	0	0	22	5	0	0
Medinilla elegans	1065336	6221	0.6	82	28	25	21	17	14	0	0	0	19	6	0	0
Medinilla engleri	199052	1806	0.9	67	2	2	1	0	0	0	0	0	1	1	0	0
Medinilla erpetina	4155640	6447	0.2	81	33	33	33	32	28	0	0	0	29	4	0	0
Medinilla erythrophylla	712198	1647	0.2	75	2	1	1	0	0	0	0	0	1	0	0	0
Medinilla erythrotricha 1085	2319372	2098	0.1	76	5	5	2	1	1	0	0	0	4	1	0	0
Medinilla erythrotricha 2759	3377894	2795	0.1	79	9	9	7	6	3	0	0	0	7	2	0	0
Medinilla griffithii	2287610	5407	0.2	80	26	26	22	21	15	0	0	0	17	9	0	0
Medinilla halogeton	3378518	9596	0.3	81	56	56	56	51	47	1	0	0	51	5	0	0
Medinilla himalayana	920382	11066	1.2	82	50	50	49	48	46	0	0	0	43	7	0	0
Medinilla homoeandra	3223818	2055	0.1	76	6	6	4	3	1	0	0	0	6	0	0	0
Medinilla macrophylla	1437608	5859	0.4	80	29	28	26	21	18	0	0	0	26	2	0	0
Medinilla maidenii	2183396	10276	0.5	82	59	59	59	57	56	0	0	0	51	8	0	0
Medinilla mannii 3834	1550060	7030	0.5	81	28	26	22	19	17	0	0	0	20	6	0	0
Medinilla mannii 473	280434	3470	1.2	78	4	2	1	1	1	0	0	0	2	0	0	0
Medinilla masoalensis 2942	1299286	15342	1.2	81	33	28	21	13	12	0	0	0	17	11	0	0
Medinilla medinilliana	1024988	1871	0.2	75	4	4	1	0	0	0	0	0	3	1	0	0
Medinilla merrittii	439898	1717	0.4	75	1	0	0	0	0	0	0	0	0	0	0	0
Medinilla miniata	1011652	3348	0.3	74	13	13	9	7	4	0	0	0	9	4	0	0
Medinilla mortonii	948806	2687	0.3	79	4	3	0	0	0	0	0	0	3	0	0	0
Medinilla multialata	649668	8341	1.3	80	35	35	34	26	20	0	0	0	20	15	0	0
Medinilla multiflora 40	4936856	10843	0.2	82	52	52	52	50	44	0	0	0	45	7	0	0
Medinilla multiflora 920	1871178	10585	0.6	81	35	34	33	32	28	0	0	0	24	10	0	0
Medinilla myrtiformis	647738	2051	0.3	77	2	2	1	1	0	0	0	0	2	0	0	0
Medinilla nana	27046522	52195	0.2	82	79	79	79	79	79	1	0	0	71	8	0	0
Medinilla nubicola 308	1233024	10060	0.8	81	51	51	50	50	47	0	0	0	44	7	0	0
Medinilla pachygona	3879960	9844	0.3	81	51	50	50	48	45	1	0	0	45	5	0	0
Medinilla pendula 1051	1193800	8650	0.7	82	27	26	25	25	20	0	0	0	20	6	0	0
Medinilla pendula 13	822632	4904	0.6	81	14	14	11	10	7	0	0	0	10	4	0	0
Medinilla polillensis	4460684	2292	0.1	73	9	9	4	2	2	0	0	0	7	2	0	0
Medinilla quadrialata	1555518	9369	0.6	81	24	23	20	19	14	0	0	0	18	5	0	0
Medinilla quadrifolia 10139	4812878	15033	0.3	82	57	57	57	50	48	1	1	1	49	8	0	0
Medinilla quadrifolia 1577	819862	2261	0.3	76	3	3	3	2	1	0	0	0	2	1	0	0
Medinilla quadrifolia 44	1164104	8604	0.7	80	25	23	19	14	11	0	0	0	13	10	0	0
Medinilla radicans	935056	5877	0.6	81	12	11	7	3	1	0	0	0	8	3	0	0
Medinilla radiciflora	1721088	3305	0.2	79	6	6	3	2	1	0	0	0	5	1	0	0
Medinilla rhodorhachis	1110886	3060	0.3	78	9	9	7	6	3	0	0	0	7	2	0	0
Medinilla robinsonii	1563632	3010	0.2	76	15	14	11	11	7	0	0	0	10	4	0	0
Medinilla rubescens	1495590	10776	0.7	82	53	52	52	49	45	0	0	0	40	12	0	0
Medinilla rubicunda	5181758	31023	0.6	74	44	36	25	14	9	0	0	0	23	13	0	0
Medinilla rubiginosa	5470650	13671	0.2	82	63	63	63	63	58	0	0	0	56	7	0	0
Medinilla sedifolia	5961052	18131	0.3	81	71	71	71	71	69	1	0	0	65	6	0	0
Medinilla setigera 1133	1108144	4056	0.4	80	9	8	6	6	4	0	0	0	5	3	0	0
Medinilla setigera 2650	809184	2390	0.3	77	6	6	3	2	1	0	0	0	5	1	0	0
Medinilla setigera PAFTOL	6278488	71266	1.1	73	36	25	20	7	4	0	0	0	16	9	0	0
Medinilla sp.	1800654	7730	0.4	81	36	36	36	32	30	0	0	0	31	5	0	0
Medinilla sp. 116	3139806	3128	0.1	77	12	10	8	5	3	0	0	0	10	0	0	0
Medinilla cf. decaryi	5640372	32331	0.6	82	78	78	78	78	78	1	0	0	70	8	0	0
Medinilla sp. 61	3105262	4483	0.1	81	28	28	28	22	14	0	0	0	25	3	0	0
Medinilla squillula	2183864	9449	0.4	82	42	42	41	38	35	0	0	0	36	6	0	0
Medinilla stephanostegia	4562794	47201	1	80	60	57	56	50	34	0	0	0	32	25	0	0
Medinilla succulenta	3519662	23759	0.7	81	73	72	72	72	72	1	0	0	62	10	0	0
Medinilla ternifolia	2060980	4338	0.2	80	25	25	22	19	13	0	0	0	23	2	0	0
Medinilla teysmannii	12488826	10647	0.1	82	59	59	59	58	54	1	0	0	50	9	0	0
Medinilla theresae	1219088	12369	1	82	65	65	65	65	63	1	0	0	58	7	0	0
Medinilla umbrina	4480704	7191	0.2	80	42	41	41	38	34	0	0	0	37	4	0	0
Medinilla vagans	622046	3668	0.6	80	2	1	1	0	0	0	0	0	1	0	0	0
Medinilla venosa 61	990216	2996	0.3	79	4	4	0	0	0	0	0	0	3	1	0	0
Medinilla venusta	3592262	39507	1.1	82	80	79	79	79	79	1	0	0	71	8	0	0
Medinilla whitfordii	1721294	8766	0.5	81	47	47	47	47	45	0	0	0	37	10	0	0
Meriania urceolata	6394634	14123	0.2	81	30	22	21	15	10	0	0	0	18	4	0	0
Miconia haemantha	4504378	4011	0.1	69	9	3	1	1	0	0	0	0	2	1	0	0
Miconia secunsanguinea	2449894	1252	0.1	67	4	3	1	1	0	0	0	0	2	1	0	0
Miconia serrulata	3269896	746	0	65	3	3	1	0	0	0	0	0	2	1	0	0
Microlicia cordata	6673894	1554	0	72	7	3	0	0	0	0	0	0	1	2	0	0
Monolena primuliflora	758676	2033	0.3	73	9	9	8	6	4	0	0	0	6	3	0	0
Mouriri gleasoniana	4260118	4028	0.1	71	12	4	1	0	0	0	0	0	3	1	0	0
Olinia sp.	719990	10243	1.4	78	28	26	26	21	13	0	0	0	21	5	0	0
Opisthocentra clidemioides	1100882	4398	0.4	73	12	10	7	4	3	0	0	0	8	2	0	0
Oxyspora cordata	6769868	27792	0.4	78	57	44	38	27	15	0	0	0	29	15	0	0
Oxyspora sp. PAFTOL	457838	245	0.1	41	1	0	0	0	0	0	0	0	0	0	0	0
Oxyspora urophylla PAFTOL	1858028	10180	0.5	77	31	28	26	13	10	0	0	0	21	7	0	0
Pachycentria constricta	4632856	15366	0.3	82	65	65	65	65	65	1	0	0	56	9	0	0
Pachycentria pulverulenta	6748214	17352	0.3	82	60	60	60	60	60	0	0	0	50	10	0	0
Pachycentria varingaefolia	2313648	13179	0.6	82	59	59	59	59	58	0	0	0	51	8	0	0
Pachyloma huberioides	1095526	5962	0.5	77	33	29	25	17	10	0	0	0	24	5	0	0
Penaea retzioides	2276924	11304	0.5	81	56	55	55	55	54	0	0	0	50	5	0	0
Phainantha laxiflora	1502788	15562	1	68	15	4	0	0	0	0	0	0	3	1	0	0
Phyllagathis cavaleriei 14177	735624	1707	0.2	73	1	0	0	0	0	0	0	0	0	0	0	0
Phyllagathis elliptica	2406046	13750	0.6	78	44	38	35	27	12	0	0	0	22	16	0	0
Phyllagathis fengii 8129	528948	2552	0.5	81	5	2	0	0	0	0	0	0	2	0	0	0
Phyllagathis fengii PAFTOL	4863260	19076	0.4	80	51	43	37	22	13	0	0	0	33	10	0	0
Physeterostemon gomesii	1189104	3791	0.3	70	9	3	1	1	0	0	0	0	1	2	0	0
Plethiandra hookeri	1111830	3185	0.3	79	8	7	6	5	2	0	0	0	6	1	0	0
Plethiandra robusta PAFTOL	587746	1989	0.3	58	3	2	0	0	0	0	0	0	1	1	0	0
Poikilogyne cordifolia	16681554	116912	0.7	82	81	80	80	80	80	1	0	1	70	10	0	0
Poteranthera pusilla	2360430	9117	0.4	81	42	40	35	26	15	0	0	0	31	9	0	0
Pternandra azurea	4146708	4946	0.1	70	20	17	10	4	3	0	0	0	12	5	0	0
Pternandra cogniauxii	4456410	28841	0.6	80	61	57	56	52	35	0	0	0	34	23	0	0
Sarcopyramis napalensis 14008	1081852	7470	0.7	82	42	42	41	37	36	0	0	0	37	5	0	0
Sonerila cantonensis	637220	3865	0.6	78	18	15	11	6	5	0	0	0	13	2	0	0
Tashiroea okinawensis	883958	7213	0.8	78	26	21	17	9	4	0	0	0	15	6	0	0
Tashiroea sinensis 2678	1428212	6562	0.5	82	35	35	33	32	30	0	0	0	29	6	0	0
Tashiroea sinensis PAFTOL	1327824	6251	0.5	76	21	17	13	7	5	0	0	0	14	3	0	0
Tessmannianthus quadridomius	6636464	24043	0.4	74	42	28	23	10	5	0	0	0	16	12	0	0
Tibouchina aspera	2381458	4993	0.2	76	16	6	2	2	1	0	0	0	5	1	0	0
Triolena amazonica	1933992	6489	0.3	71	13	4	2	1	0	0	0	0	2	2	0	0
Tristemma mauritianum	10150650	16851	0.2	73	40	23	8	3	2	0	0	0	19	4	0	0
Warneckea sp.	3431692	3971	0.1	79	12	9	6	3	1	0	0	0	5	4	0	0
Wurdastom hexamera	1320072	6583	0.5	82	22	19	18	12	9	0	0	0	16	3	0	0
